# Quantification of *Brucella abortus* population structure in a natural host

**DOI:** 10.1101/2020.11.12.380766

**Authors:** Aretha Fiebig, Catherine E. Vrentas, Thien Le, Marianne Huebner, Paola M. Boggiatto, Steven C. Olsen, Sean Crosson

**Affiliations:** Department of Microbiology and Molecular Genetics, Michigan State University, East Lansing, MI, 48824, USA; Infectious Bacterial Diseases Research Unit, National Animal Disease Center, Agricultural Research Service, U.S. Department of Agriculture, Ames, IA, 50010, USA; Department of Statistics and Probability, Michigan State University, East Lansing, MI, 48824, USA

## Abstract

Cattle are natural hosts of the intracellular pathogen, *Brucella abortus*, which inflicts a significant burden on the health and reproduction of these important livestock. The primary routes of infection in field settings have been described, but it is not known how the bovine host shapes the structure of *B. abortus* populations during infection. We utilized a library of approximately 10^6^ uniquely barcoded *B. abortus* strains to temporally and spatially quantify population structure at the strain level during colonization of cattle through a natural route of infection. Introducing 10^8^ bacteria from this barcoded library to the conjunctival mucosa resulted in expected levels of local lymph node colonization at a one-week timepoint. We leveraged variance in strain abundance in the library to demonstrate that only 1 in 10,000 brucellae introduced at the site of infection reached the parotid lymph nodes. Thus, cattle restrict the overwhelming majority of *B. abortus* introduced via the ocular conjunctiva at this dose. Individual strains were spatially restricted within the host tissue, and the total *B. abortus* census was dominated by a small number of distinct strains in each lymph node. These results define a bottleneck that *B. abortus* must traverse to colonize local lymph nodes from the conjunctival mucosa. The data further support a model in which a small number of spatially isolated granulomas founded by unique strains are present one-week post infection. These experiments demonstrate the power of barcoded transposon tools to quantify infection bottlenecks and to define pathogen population structure in host tissues.

**Significance statement:** Understanding microbial population dynamics during infection has important implications for disease management, transmission and pathogen evolution. A quantitative analysis of microbial population structure requires the ability to track individual strains. We used a pool of individually barcoded strains to measure changes in *Brucella abortus* population structure during infection of bovine hosts via the ocular conjunctiva, a natural route of entry. Cattle exert a severe bottleneck on the bacterial population entering through the conjunctival mucosa such that individual cells have a 0.0001 probability of colonizing a local draining lymph node. The populations in lymph nodes, even on different sides of the same animal, are distinct and dominated by a small number of highly abundant, spatially distinct clones.
