## Supplementary_Datatable for "Quantification of *Brucella abortus* population structure in a natural host"

### Sheet: key to columns
Column title	Explaination
animal	Cow ID
side	L or R
piece	quadrant of parotid LN (A,B,C,D) or fragment of retropharyngeal LN (retro)
nCounts (raw)	raw number of barcode reads
nCodes (raw)	raw number of unique barcodes
nBigCodes	number of barcodes with ≥100 counts in raw data set
nCounts Clean	number of reads after removal of reads "off-by-one" from abundant codes and excluding codes not detected in inoculum
nCodes Clean	number of barcodes after removal of barcodes "off-by-one" from abundant codes and excluding codes not detected in inoculum
nBigCodesCln	number of barcodes with ≥100 counts after removal of barcodes "off-by-one" from abundant codes
max Code	number of reads for the most abundant barcode
frac MaxCode	fraction of reads for the most abundant barcode
nCodes 95	number of codes in the top 95 percentile of reads (after removal of "off-by-one" codes)
nCodes 99	number of codes in the top 99 percentile of reads (after removal of "off-by-one" codes)
nCodes5prcnt	number of codes accounting for at least 5% of reads (after removal of "off-by-one" codes)
nCodes1prcnt	number of codes accounting for at least 1% of reads (after removal of "off-by-one" codes)
nCodes Cnt1	number of codes counted only once (after removal of "off-by-one" codes)
fracCodes 95	fraction of codes which make up the top 95 percentile of reads (after removal of "off-by-one" codes)
fracCodes 99	fraction of codes which make up the top 99 percentile of reads (after removal of "off-by-one" codes)
fracCodes Cnt1	fraction of codes which were detected only once (after removal of "off-by-one" codes)
fracCodes Removed	fraction of codes removed by "off-by-one" clean-up
fracCounts Removed	fraction of reads removed by "off-by-one" clean-up

### Sheet: Dataset S1
animal	side	piece	nCounts (raw)	nCodes (raw)	nBigCodes (raw)	nCountsClean	nCodesClean	nBigCodesCln	maxCode	fracMaxCode	nCodes95	nCodes99	nCodes5prcnt	nCodes1prcnt	nCodesCnt1	fracCodes95	fracCodes99	fracCodesCnt1	fracCodesRemov	fracCountsRemov
inoc	x	A	2705464	749143	41	2704908	748722	41	1275	0.000471365	613477	721673	0	0	225691	0.819366	0.963873	0.301435	0.000561975	0.00020551
inoc	x	B	5051462	1031084	168	5050042	1030172	168	2363	0.000467917	777670	979672	0	0	262258	0.754893	0.950979	0.254577	0.000884506	0.000281107
inoc	x	C	4373693	1019887	112	4372574	1019156	112	2048	0.000468374	800528	975431	0	0	287772	0.785481	0.957097	0.282363	0.000716746	0.000255848
average inoc			4.04354e+06	933371		4042508	932683		1895.33	0.000469219					258574			0.279458	0.000721076	0.000247488
SD inoc			1.20734e+06	159645		1.20691e+06	159410		559.836	1.87303e-06					31204.1			0.0235637	0.000161309	3.84854e-05
1	L	A	4045267	12437	156	3989232	2218	53	2124167	0.532475	5	11	3	5	1779	0.00225428	0.00495942	0.802074	0.821661	0.013852
1	L	B	2873700	7822	133	2838784	1746	59	1539127	0.542178	3	17	2	3	1336	0.00171821	0.00973654	0.765178	0.776783	0.0121502
1	L	C	4869659	13461	167	4803375	2788	52	2807078	0.584397	3	4	3	4	2316	0.00107604	0.00143472	0.830703	0.792883	0.0136116
1	L	D	5093695	13410	171	5027394	2950	56	3013431	0.599402	3	3	3	3	2445	0.00101695	0.00101695	0.828814	0.780015	0.0130163
1	L	retro	288344	1596	22	284577	634	15	273127	0.959765	1	16	1	2	395	0.00157729	0.0252366	0.623028	0.602757	0.0130643
1	R	A	5523559	14415	186	5440722	3089	58	2435480	0.447639	4	6	4	4	2580	0.00129492	0.00194238	0.835222	0.785709	0.014997
1	R	B	5124785	19708	236	5044644	3049	93	985240	0.195304	20	30	5	17	2526	0.00655953	0.00983929	0.828468	0.845291	0.0156379
1	R	C	4217614	13528	174	4157811	2889	58	1232683	0.296474	8	10	5	8	2382	0.00276912	0.00346141	0.824507	0.786443	0.0141793
1	R	D	3387977	9643	127	3337657	1960	48	2431724	0.728572	2	3	2	2	1532	0.00102041	0.00153061	0.781633	0.796744	0.0148525
2	L	B	1724859	10519	123	1687793	1237	56	548844	0.325184	5	10	4	6	879	0.00404204	0.00808407	0.71059	0.882403	0.0214893
2	L	C	3017921	12013	146	2969547	1592	69	570171	0.192006	16	26	5	14	1226	0.0100503	0.0163317	0.770101	0.867477	0.0160289
2	L	D	3207338	13767	161	3148645	1757	55	1439010	0.457025	8	11	4	8	1353	0.00455322	0.00626067	0.770063	0.872376	0.0182996
2	R	A	4278427	20436	204	4202699	2356	87	796566	0.189537	25	36	5	22	1897	0.0106112	0.0152801	0.805178	0.884713	0.0177
2	R	B	6436431	24331	273	6328823	3767	108	1308733	0.206789	22	36	5	17	3181	0.00584019	0.00955668	0.844439	0.845177	0.0167186
2	R	C	1642101	6389	83	1610704	1325	40	1499628	0.931039	2	5	1	3	988	0.00150943	0.00377358	0.74566	0.792612	0.01912
2	R	D	1536271	5636	81	1510733	1004	35	761657	0.504164	3	4	3	3	691	0.00298805	0.00398406	0.688247	0.821859	0.0166234
3	L	A	5714299	21168	259	5619615	2853	79	1506860	0.268143	10	16	5	11	2323	0.00350508	0.00560813	0.814231	0.865221	0.0165697
3	L	B	3763302	16179	337	3700046	2452	222	959582	0.259343	18	102	8	10	1729	0.00734095	0.0415987	0.705139	0.848446	0.0168086
3	L	C	3116067	13174	167	3065230	1904	77	719161	0.234619	11	27	6	11	1456	0.00577731	0.0141807	0.764706	0.855473	0.0163145
3	L	D	2166292	10267	133	2130591	1327	78	423586	0.198812	26	45	7	16	959	0.0195931	0.0339111	0.722683	0.870751	0.0164802
3	L	retro	3162807	11443	137	3113190	1732	43	514232	0.165178	9	14	7	10	1344	0.0051963	0.00808314	0.775982	0.848641	0.0156876
3	R	A	2846154	10143	129	2801741	1764	55	759173	0.270965	15	19	6	16	1373	0.0085034	0.010771	0.778345	0.826087	0.0156046
3	R	B	3709594	14397	166	3597848	2166	69	1276651	0.354837	20	27	3	20	1719	0.00923361	0.0124654	0.793629	0.849552	0.0301235
3	R	C	3314170	14343	152	3251144	1970	81	1666139	0.512478	21	35	2	16	1524	0.0106599	0.0177665	0.773604	0.862651	0.0190171
3	R	D	3097159	14642	158	3042189	1829	83	776608	0.255279	25	41	5	19	1396	0.0136687	0.0224166	0.763259	0.875085	0.0177485
4	L	A	4080439	14203	209	4016110	2058	80	1099104	0.273674	10	24	8	11	1610	0.00485909	0.0116618	0.782313	0.855101	0.0157652
4	L	B	5507615	23165	345	5397079	2855	168	1554816	0.288085	13	69	6	8	2237	0.00455342	0.0241681	0.783538	0.876754	0.0200697
4	L	C	5187255	19990	284	5089116	2732	107	1250244	0.24567	8	28	7	8	2175	0.00292826	0.0102489	0.79612	0.863332	0.0189193
4	L	D	3001175	11643	144	2949728	1808	44	898371	0.304561	7	9	7	8	1409	0.00387168	0.00497788	0.779314	0.844714	0.0171423
4	R	A	4434137	16109	248	4375355	2287	163	1823350	0.416732	53	94	2	11	1785	0.0231745	0.0411019	0.780498	0.85803	0.0132567
4	R	B	2953290	9172	128	2913350	1595	59	1826115	0.626809	8	22	3	8	1177	0.00501567	0.0137931	0.737931	0.826101	0.0135239
4	R	C	5997127	17400	259	5920330	3015	147	3176477	0.536537	35	73	2	7	2456	0.0116086	0.0242123	0.814594	0.826724	0.0128056
4	R	D	4284054	13649	193	4229256	2231	106	2257376	0.533753	28	52	2	11	1778	0.0125504	0.0233079	0.796952	0.836545	0.0127912
5	L	A	5584036	17264	180	5499916	2906	104	4334988	0.788192	16	39	2	5	2376	0.00550585	0.0134205	0.817619	0.831673	0.0150644
5	L	B	2337013	8209	117	2301839	1402	55	1800204	0.782072	5	11	2	6	993	0.00356633	0.00784593	0.708274	0.829212	0.0150508
5	L	C	4123332	11168	159	4066968	2154	101	3574768	0.878976	10	30	1	2	1692	0.00464253	0.0139276	0.785515	0.807128	0.0136695
5	L	D	2601067	7524	102	2565085	1518	45	2118548	0.825917	4	7	2	4	1151	0.00263505	0.00461133	0.758235	0.798246	0.0138336
5	R	A	3976603	10314	116	3921173	2284	50	3614514	0.921794	2	4	2	3	1839	0.000875657	0.00175131	0.805166	0.778553	0.013939
5	R	B	5605487	20919	228	5509808	3185	88	1932027	0.350652	16	26	4	12	2651	0.00502355	0.00816327	0.832339	0.847746	0.0170688
5	R	C	1772883	8395	101	1725997	1215	39	1070817	0.620405	3	5	2	3	847	0.00246914	0.00411523	0.697119	0.855271	0.0264462
5	R	D	3612512	16766	190	3543851	1976	89	436038	0.123041	25	39	8	20	1536	0.0126518	0.0197368	0.777328	0.882142	0.0190064
6	L	A	101202	1828	72	99176	849	72	51198	0.516234	72	157	2	11	545	0.0848057	0.184923	0.641932	0.535558	0.0200194
6	L	B	1795945	5337	75	1768986	1442	30	1754590	0.991862	1	1	1	1	1067	0.000693481	0.000693481	0.739945	0.729811	0.015011
6	L	C	2665510	8833	111	2617055	2313	40	1714064	0.654959	5	6	3	6	1828	0.00216169	0.00259403	0.790316	0.738141	0.0181785
6	L	D	95042	2746	47	93306	1823	47	40737	0.436596	68	890	2	13	1326	0.0373012	0.488206	0.727372	0.336125	0.0182656
6	L	retro	4521964	10254	103	4455469	2359	43	4429016	0.994063	1	1	1	1	1912	0.000423908	0.000423908	0.810513	0.769943	0.0147049
6	R	A	3402475	9857	135	3342137	2142	44	2086398	0.624271	3	3	3	3	1687	0.00140056	0.00140056	0.787582	0.782693	0.0177336
6	R	B	4609498	12539	146	4518756	3023	54	3934592	0.870725	2	2	2	2	2484	0.000661594	0.000661594	0.8217	0.758912	0.0196859
6	R	C	3980691	11738	107	3915528	2359	42	3719262	0.949875	2	2	1	2	1878	0.000847817	0.000847817	0.7961	0.799029	0.0163698
6	R	D	1360242	6433	86	1337971	2334	43	1317622	0.984791	1	10	1	1	1803	0.000428449	0.00428449	0.772494	0.637183	0.0163728
median quadrant			3612512	12539		3543851	2154		1506860	0.504164					1692			0.781633	0.829212	0.0163728
average quadrant			3.56969e+06	12702.7		3.51117e+06	2159.53		1.68016e+06	0.502826					1700.43			0.776101	0.807237	0.0167432
SD quadrant			1.49304e+06	5129.62		1.47027e+06	655.664		1.03781e+06	0.253876					589.355			0.0439942	0.0947547	0.00334868
LN1L							8255								7376			0.893519
LN1R							9502								8503			0.894864
LN2L							3813								3207			0.84107
LN2R							7154								6323			0.883841
LN3L							7095								6028			0.849612
LN3R							6382								5563			0.87167
LN4L							7942								6979			0.878746
LN4R							7624								6705			0.87946
LN5L							6576								5751			0.874544
LN5R							7283								6445			0.884938
LN6L							5450								4422			0.811376
LN6R							8495								7365			0.866981
median LN							7218.5								6384			0.876645
average LN							7130.92								6222.25			0.869218
SD LN							1488.6								1405.55			0.0242462
